# Moderate episodic prenatal alcohol does not impact female offspring fertility in rats

**DOI:** 10.1101/2020.01.21.914648

**Authors:** Elizabeth K McReight, Seng H Liew, Sarah E Steane, Karla J Hutt, Karen M Moritz, Lisa K Akison

## Abstract

Prenatal alcohol exposure (PAE) has been associated with reproductive dysfunction in offspring. However, studies in females, particularly examining long-term infertility or impacts on ovarian reserve, are lacking. The current study utilised a moderate, episodic exposure model in rats to mimic ‘special occasion’ drinking, which is reported to be common during pregnancy. Our objective was to examine the consequences of this prenatal alcohol exposure on reproductive parameters in female offspring. Pregnant Sprague Dawley rats were treated with either an ethanol gavage (1g EtOH/kg body weight), or an equivalent volume of saline, on embryonic days 13.5 and 14.5 of pregnancy, resulting in a peak blood alcohol concentration of ∼0.04%. Neonatal female offspring were examined for molecular markers regulating early follicle numbers in the ovary and unbiased stereology used to quantify primordial and early growing follicle numbers. Puberty onset (age at vaginal opening and first estrous) was measured post-weaning and estrous cycles, reproductive hormones (progesterone and estradiol) and pregnancy success measured in adults (5-6 months of age). We found no evidence that any of these reproductive parameters were significantly altered by PAE in this model. This animal study provides some reassurance for women who may have consumed a small amount of alcohol during their pregnancy. However, previously published effects on offspring metabolism using this model reinforce avoidance of alcohol during pregnancy.
