## Supplemental Table 1 for "Moderate episodic prenatal alcohol does not impact female offspring fertility in rats"

### Sheet: Summary
Summary of treated dams and offspring used in each experiment*
Control	Neonatal		Adolescent		Adult (6 months)				EtOH	Neonatal		Adolescent		Adult (6 months)
Dam ID	PN3 (Freeze/Fix)	PN10 (Freeze/Fix)	Vaginal Opening^	First Estrous^	Estrous cycle tracking	Implantations + Progesterone	Estradiol		Dam ID	PN3 (Freeze/Fix)	PN10 (Freeze/Fix)	Vaginal Opening^	First Estrous^	Estrous cycle tracking	Implantations + Progesterone	Estradiol
S2255	-	-	6F	6F	1F	1F	2F		E2258	-	-	7F	6F	1F	1F	2F
S2256	-	-	6F	6F	1F	1F	2F		E2259	-	-	7F	7F	1F#	1F	2F
S2257	-	-	7F	7F	1F	1F	2F		E2263	-	-	5F	5F	1F	1F	2F
S2264	-	-	6F	6F	1F	1F	2F		E2265	-	-	6F	6F	1F	1F	2F
S2269	-	-	6F	6F	1F	1F	2F		E2268	-	-	7F	7F	1F	1F	2F
S2273	-	-	7F	7F	1F	1F	2F		E2270	-	-	7F	7F	1F	1F	2F
S2274	-	-	7F	7F	1F	1F	2F		E2271	NB: Offspring from E2271 were not used as litter size was too small (n=7). Excluded from experiment.
S2276	-	-	6F	6F	1F	1F	2F		E2272	-	-	7F	7F	1F	1F	2F
S2280	2F/2F	2F/1F	-	-	-	-	-		E2275	-	-	7F	6F	1F	1F	2F
S2278	2F/1F	1F/1F	-	-	-	-	-		E2277	-	-	7F	7F	1F	1F	2F
S2281	2F/2F	2F/2F	-	-	-	-	-		E2266	1F/2F	2F/2F	-	-	-	-	-
S2453	2F/2F	1F/2F	-	-	-	-	-		E2261	2F/2F	2F/1F	-	-	-	-	-
S2546	2F/1F	2F/1F	-	-	-	-	-		E2544	1F/2F	2F/2F	-	-	-	-	-
S2279	0F	2F/1F	-	-	-	-	-		E2545	2F/1F	2F/1F	-	-	-	-	-
	No offspring at this time point due to aging error								E2282	2F/2F	2F/1F	-	-	-	-	-
									E2547	2F/1F	2F/1F	-	-	-	-	-
														# Not used in analysis as estrous was tracked for less than 21 days
Additional male and female offspring from these litters were used in a separate study examining metabolic outcomes (Nguyen et al 2019 J Physiol 597(23):5619-5637.)
Offspring used for adult experiments
Offspring used for neonatal experiments
^ Average per litter was used for analysis
F = Female; PN = postnatal age; S = saline; E = EtOH (ethanol)

### Sheet: Figure 2
Figure 2A: Oocytes in nests (per PN3 ovary)			Figure 2B: Primordial follicles (per ovary)					Figure 2C: Growing follicles (per PN3 ovary)					Figure 2D: Growing follicles (per PN10 ovary)
Control	EtOH		PN3		PN10			Transitional		Primary			Transitional		Primary		Secondary		Antral
3391	3670		Control	EtOH	Control	EtOH		Control	EtOH	Control	EtOH		Control	EtOH	Control	EtOH	Control	EtOH	Control	EtOH
1795	1955		4347.92	4587.26	7818.28	7299.72		39.8892	239.335	39.8892	39.8892		917.452	1156.79	1475.9	957.341	792	684	180	216
5943	4188		2513.02	5584.49	8536.29	4387.81		319.114	239.335	79.7784	0		957.341	558.449	837.673	917.452	828	792	72	360
479	0		10291.4	7658.73	7379.5	4547.37		239.335	159.557	79.7784	119.668		1595.57	797.784	1236.57	678.116	900	1116	144	36
638	160		8097.51	5704.15	4308.03	5624.38		359.003	239.335	0	79.7784		558.449	638.227	1356.23	957.341	720	1044	0	0
399	4188		8576.18	8775.62	6581.72	6900.83		638.227	359.003	0	0		1555.68	917.452	1356.23	1196.68	648	756	180	288
359	439		5504.71	8975.07	6940.72	5145.71		398.892	359.003	39.8892	0		638.227	1555.68	678.116	1316.34	1008	504	108	144
0	957		10092	6661.5	5664.27	7898.06		159.557	718.005	79.7784	279.224		678.116	797.784	1635.46	2313.57	864	1008	36	0
	3430		10730.2	5225.48	7100.28	4746.81		199.446	478.67	0	79.7784		797.784	438.781	917.452	438.781	828	468	0	144
				5185.6					518.56		79.7784

### Sheet: Figure 3
Figure 3A: Age at vaginal opening (days)			Figure 3B: Cumulative % open								Figure 3C: Age at first estrous (days)			Figure 3D: Cumulative % with estrous cycles									Raw data from each litter
Control	EtOH			Control			EtOH				Control	EtOH			Control			EtOH					Animal ID	vag open	1st estrous				Animal ID	vag open	1st estrous
38.1667	41		Age (days)	Open	Not open	% Open	Open	Not open	%		43.5	46.7143		Age (days)	Cycling	Not cycling	% Cycling	Cycling	Not cycling	% Cycling			S2255.10	35	43				E2258.10	39	41
38.8571	37.5714		30-32	2	49	3.92157	2	58	3.33333		44.8571	47		36-40	5	46	9.80392	13	46	22.0339			S2255.12	39	43				E2258.12	41	56
36.4286	37.2		33-35	10	41	19.6078	19	41	31.6667		46	45.2		41-45	35	16	68.6275	40	19	67.7966			S2255.2	41	44				E2258.14	46	49
37.8	37		36-38	33	18	64.7059	38	22	63.3333		48.6	43.1667		46-50	46	5	90.1961	51	8	86.4407			S2255.4	39	43				E2258.16	43	43
39.1667	34.2857		39-41	46	5	90.1961	56	4	93.3333		49.8333	40		51-55	48	3	94.1176	57	2	96.6102			S2255.6	35	44				E2258.18	38	41
37.2857	38.7143		42-44	50	1	98.0392	59	1	98.3333		43.5714	47		56-61	51	0	100	59	0	100			S2255.8	40	44				E2258.20	40	55
35.7143	37.2857		45-47	51	0	100	60	0	100		41.1429	42.4286														38.1667	43.5		E2258.8	40	42
38.8333	39.8571										43.1667	47											S2256.10	38	42							41	46.7143
	34.8571											42.8571											S2256.14	40	46				E2259.10	38	55
																							S2256.18	40	44				E2259.12	39	46
																							S2256.2	38	43				E2259.14	37	45
																							S2256.4	34	53				E2259.16	38	41
																							S2256.6	43	43				E2259.18	38	42
																							S2256.8	39	43				E2259.20	35	51
																										38.8571	44.8571		E2259.8	38	49
																							S2257.10	37	48							37.5714	47
																							S2257.12	34	46				E2263.10	39	49
																							S2257.14	38	48				E2263.2	37	45
																							S2257.2	36	53				E2263.4	39	44
																							S2257.4	37	42				E2263.6	37	45
																							S2257.6	37	43				E2263.8	34	43
																							S2257.8	36	42							37.2	45.2
																										36.4286	46		E2265.10	34	44
																							S2264.10	34	59				E2265.12	38	43
																							S2264.2	38	44				E2265.2	40	42
																							S2264.4	43	48				E2265.4	35	39
																							S2264.6	37	45				E2265.6	40	51
																							S2264.8	37	47				E2265.8	35	40
																										37.8	48.6					37	43.1667
																							S2269.10	45	59				E2268.10	36	39
																							S2269.12	38	49				E2268.12	32	39
																							S2269.14	43	49				E2268.14	35	42
																							S2269.4	36	49				E2268.2	32	38
																							S2269.6	34	48				E2268.4	35	42
																							S2269.8	39	45				E2268.6	36	41
																										39.1667	49.8333		E2268.8	34	39
																							S2273.10	39	42							34.2857	40
																							S2273.12	38	42				E2270.12	39	48
																							S2273.14	37	42				E2270.14	42	47
																							S2273.2	34	38				E2270.16	35	43
																							S2273.4	36	42				E2270.18	37	47
																							S2273.6	39	42				E2270.20	38	48
																							S2273.8	38	57				E2270.22	40	45
																										37.2857	43.5714		E2270.8	40	51
																							S2274.10	36	45							38.7143	47
																							S2274.12	38	45				E2272.10	35	40
																							S2274.14	32	40				E2272.12	38	42
																							S2274.2	38	40				E2272.14	41	42
																							S2274.4	39	40				E2272.2	37	40
																							S2274.6	32	37				E2272.4	38	42
																							S2274.8	35	41				E2272.6	35	50
																										35.7143	41.1429		E2272.8	37	41
																							S2276.10	39	43							37.2857	42.4286
																							S2276.12	38	41				E2275.10	39	44
																							S2276.2	43	46				E2275.12	40	44
																							S2276.4	37	41				E2275.14	42	missing
																							S2276.6	39	43				E2275.2	41	61
																							S2276.8	37	45				E2275.4	38	41
																										38.8333	43.1667		E2275.6	40	52
																													E2275.8	39	40
																																39.8571	47
																													E2277.10	35	39
																													E2277.12	35	43
																													E2277.14	35	40
																													E2277.2	36	48
																													E2277.4	34	50
																													E2277.6	34	40
																													E2277.8	35	40
																																34.8571	42.8571

### Sheet: Figure 4
Figure 4A: Example estrous cycle tracking (animal E2275.10)			Estrous cycle tracking data (data used for 4B and 4C)				Figure 4B: Number of estrous cycles			Figure 4C: Estrous cycle length (days)																								E2258.8	34.7
Day of monitoring	Impedance (kW)		Offspring ID	Cycle length	Average		Control	EtOH		Control	EtOH																							E2259.18	26.8
1	11.5		S2255.6	3, 9, 4, 4	5		4	5		5	4																							E2263.10	29.5
2	2.7		S2269.14	4, 4, 4, 4, 4	4		5	5		4	4																							E2265.4	30
3	3.2		S2264.4	2, 4, 4, 3, 3, 3	3.16667		6	5		3.16667	3.6																							E2268.4	22.2
4	2.1		S2273.14	16, 4	10		2	5		10	4																							E2270.8	32.6
5	7.2		S2256.10	8, 4, 6, 2	5		4	5		5	4																							E2272.6	25
6	3.1		S2274.4	2, 4, 4, 4, 4	3.6		5	2		3.6	8																							E2275.8	31.4
7	2.1		S2276.12	4, 4, 4, 4, 4	4		5	4		4	4																							E2277.4	29.8
8	2		S2257.8	2, 3, 4, 5, 4	3.6		5	3		3.6	6.66667
9	7.1																																	S2256.8	18.7
10	3.2		E2263.4	4, 4, 4, 4, 4	4																													S2257.4	21.9
11	3.6		E2270.22	4, 4, 4, 4, 4	4																													S2264.10	50.5
12	2.4		E2268.6	4, 4, 4, 4, 2	3.6																													S2269.10	26.2
13	6.5		E2265.12	4, 4, 4, 4, 4	4																													S2273.6	27.5
14	3.3		E2275.10	4, 4, 4, 4, 4	4																													S2274.6	26.9
15	2.5		E2277.14	13, 3	8																													S2276.2	27.2
16	3		E2258.20	4, 4, 4, 4	4
17	8.8		E2272.2	8, 8, 4	6.66667
18	3.2
19	3.7
20	2.5
21	10.9
Figure 4D: Estradiol (pmol/L)			Figure 4E: Implantation sites				Figure 4F: Progesterone (nmol/L)
Control	EtOH		Control	EtOH			Control	EtOH
219.167	189.812		17	19			75.048	110.346
256.246	62.39		13	18			59.466	85.224
218.036	101.696		13	17			69.642	93.81
168.42	219.057		17	11			160.59	95.4
149.056	223.429		9	15			83.316	70.596
234.605	215.27		15	15			87.45	103.668
228.674	220.761		17	12			85.542	79.5
205.319	132.89		17	18			86.496	99.852
227.445	150.796			17				94.764
223.272	191.941
212.169	170.749
199.905	173.675
315.43	88.1314
214.529	206.621
202.833	284.689
247.786	317.107
	170.607
	257.528

### Sheet: Table 1
Maternal body weight (g)
At mating			At E13.5			Total weight gain pre-gavage (E0.5-E12.5)				Total weight gain post-gavage (E15.5 to birth)
Control	EtOH		Control	EtOH		Control	EtOH			Control	EtOH
235	243		290	307		49	64			83	67
250	250		309	301		54	51			98	109
241	262		299	322		63	60			130	93
242	267		320	326		49	59			79	103
264	264		318	310		45	46			76	74
251	268		329	315		57	47			113	96
266	233		297	296		38	64			106	91
262	250		319	297		46	46			98	104
239	269		307	351		38	82			78	88
261	261		324	313		67	62			99	90
268	270		305	305		49	59			103	84
262	235		286	306		75	39			86	111
239	242		306	340		50	52			64	95
248	283		323	316		43	48			62	80
	245			322			61				110
Maternal water consumption (mL/day)
Pre-gavage (E12.5 only)			During gavage (E13.5 and E14.5)			Post-gavage (E15.5-birth)
Control	EtOH		Control	EtOH		Control	EtOH
			20	26.55		33.6411	42.4155
32.3	26.4		25.3	25.35		35.4081	30.5581
26.2	34.1		23.15	24.6		36.4895	38.7433
30.4	30.3		22.9	23.85		33.4403	31.4048
37.9	22.9		28.6	19.9		40.9364	31.5542
37.6	35.4		30.05	33.7		40.5452	44.2
26.9	24.7		25.95	22.2		39.8449	29.4
32.2	33.7		30.15	27.45		38.2	35.2857
21.3	22.8		28.75	17.9667		33.8667	31.7895
31.6	26.5		23.5	28.6		35.0767	31.1222
34.2	32.7		32.8	28.15		39.44	30.06
39.4	28.9		44.2	29.95		49.711	37.8607
27.2	27.6		28.95	32.8		34.1182	38.6047
36.8	35.5		33.95	31.05		39.5667	39.5167
	28.3			30.45			36.54
Maternal chow consumption (g/day)
Pre-gavage (E12.5 only)			During gavage (E13.5 and E14.5)			Post-gavage (E15.5-birth)
Control	EtOH		Control	EtOH		Control	EtOH
			17.95	15.95		24.6116	26.1147
23.8	21.1		19.4	17		25.6477	26.693
21.8	29.2		17.15	21.35		28.931	32.2333
25.9	24.1		19.75	23.8		26.8712	26.3292
27.5	21.3		23.9	21.45		30.6302	24.2915
23.5	24.4		22.4	21.2		26.2856	27.2714
21.1	24.9		22.3	18.55		25.3662	22.75
29.5	23.5		24.35	19		26.78	22.6
22.5	25.2		23.15	24.6444		23.02	27.6217
	22.9		21.25	23		26.3067	26.9714
22	25.6		20.55	20.95		21.2833	25.1629
26.8	24.7		27.95	23.7		30.0664	26.1585
27.2	23		29.65	25.55		27.5472	25.2651
24.8	28		22.0111	21.85		23.7667	25.9833
	31.2			20.4			25.7143
	Water and chow accidently topped up by animal house staff prior to measurement.
	Measurement error
Pregnancy variables
Progesterone (nmol/L)			Litter Numbers			Litter sex ratio (M:F)
Control	EtOH		Control	EtOH		Control	EtOH
47.654	79.6426		13	12		0.625	1.4
51.5576	47.8273		15	15		0.875	0.363636
27.8127	49.2158		15	11		2	0.571429
39.225	78.4451		14	18		0.75	2
65.2727	71.3174		15	15		0.666667	1.14286
30.0208	54.9442		16	14		0.777778	1
85.2269	55.0823		16	15		1.66667	1.14286
39.7549	31.9581		16	19		1.28571	0.9
55.3432	68.18		11	16		0.833333	0.6
95.0302	163.225		11	15		0.833333	1.5
52.5102	43.3037		13	17		0.857143	0.545455
53.104	40.9841		13	16		0.444444	1
41.9524	84.5837		15	14		0.5	0.75
	136.131		13	17		1.16667	0.7
				14			1.33333
NB: 1 sample not collected from each group				NB: Litter with n=7 removed (see Summary sheet)
Blood Alcohol Concentration (BAC) (mg/dL)
E13.5 1h post-gavage			E13.5 5h post-gavage			E14.5 1h post-gavage			E14.5 5h post-gavage
Control	EtOH		Control	EtOH		Control	EtOH		Control	EtOH
0.921659	23.9631		0.921659	0.921659		0.921659	74.6544		1.38249	1.84332
0.921659	61.2903		1.84332	1.38249		0.921659	51.6129		0.921659	3.22581
0.921659	67.2811		0.921659	0.921659		1.84332	53.9171		1.38249	0.921659
0.921659	60.8295		0.921659	0.921659		1.38249	59.9078		1.38249	0.921659
1.38249	22.5806		0.921659	1.38249		0.921659	31.3364		0.921659	2.30415			42.0836
0	0.460829		0.460829	1.38249		1.84332	27.1889		1.38249	1.84332
	62.212			0.921659			55.7604			3.22581
	61.2903			1.38249			51.6129			1.38249
	69.1244			1.38249			61.2903			2.30415
	13.8249			1.38249			77.4194			6.91244
	24.8848			0.460829			24.8848			0.921659
	17.5115			0.921659			20.2765
	51.6129						3.68664
	41.4747						6.45161
NB: Only 6 controls were used as a representative sample, as assumed to be below limit of detection (effectively 0).
1 sample missing from EtOH group
Not all EtOH group measured at 5h, as previous experience indicated BAC would be at or below limit of detection.

### Sheet: Table 2
Neonatal offspring weights (g)
PN3			PN10
Control	EtOH		Control	EtOH
8.03333	7.675		24.15	19.3667
7.75	8.425		24.4333	21.825
7.7	7.7		20.9	18.8667
8.2	7.6		21.15	19.575
9.43333	8.66667		21.8	23
	9.36667		23.4667	22.4667
Litter averages (2-4 per litter)
Adolescent weights at PN28 (g)
Control	EtOH
63.7167	53.8857
63.9286	66.7
62.1286	72.12
68.22	67.75
67.5167	84.7286
67.0857	68.8429
62.9286	66.9143
63.2	58.7286
	69.1429
Litter averages (5-7 per litter)
Adult weights at 6 months of age (g)
Estrous cycles/mating/progesterone					Pro-estrous cull/estradiol
Control	EtOH				Control	EtOH
340	309				356	312
397	279				323	325
273	318				272	295
290	283				305	323
268	328				323	349
310	309				281	361
376	267				351	330
281	316				415	340
	300				393	290
1 female offspring per litter					278	282
					323	338
					288	312
					276	323
					415	348
					342	366
					332	279
						330
						306
					2 female offspring per litter

### Sheet: Table 3
PN3 gene expression (fold change relative to Hprt endogenous control and normalised to Control group)
Bax			Bak			Bcl2			Bcl2l1			Bcl2l11			Puma/Bb3
Control	EtOH		Control	EtOH		Control	EtOH		Control	EtOH		Control	EtOH		Control	EtOH
1.33874	0.924286		0.768124	1.09366		0.724588	1.0246		0.748903	1.29156		0.594907	1.08946		1.29526	1.82724
0.629443	0.643412		0.627133	0.636022		0.52183	0.439594		0.65257	0.482582		0.406909	0.435018		0.472818	0.642724
0.936538	0.864162		1.0549	0.711048		1.24091	1.03805		0.988502	0.783013		1.13875	0.78941		0.801573	0.833116
0.964823	1.10756		1.01766	1.03561		0.567916	0.942384		0.970273	0.991718		0.87893	1.00232		1.29249	1.70317
0.99903	0.778913		1.33312	0.947463		1.23057	0.747735		1.45091	0.72105		1.13498	0.854428		1.44399	1.30903
0.775725	1.51478		0.851412	1.21945		0.820695	0.97284		0.873699	1.29647		0.743741	1.3333		0.444278	0.909057
1.70225	0.646603		1.17079	0.543288		1.23985	0.355842		1.13163	0.501813		1.15489	0.301415		0.74705	0.68517
0.976516	1.17309		1.07115	0.860266		1.58324	0.698648		1.1234	0.649806		1.39453	0.515216		1.18133	1.50631
0.83847	0.770291		1.03355	0.760117		0.85963	0.971759		1.047	0.774891		1.43989	0.874783		1.68906	1.90464
0.838465	1.21409		1.07217	1.32187		1.21077	1.09047		1.01311	1.15733		1.11247	1.05184		0.632149
Inha			AMH			Stk11			Cxcl12			Cxcr4			Pten
Control	EtOH		Control	EtOH		Control	EtOH		Control	EtOH		Control	EtOH		Control	EtOH
0.659879	1.21413		0.586016	0.484708		0.639886	1.08853		0.485772	1.64974		1.16917	0.904687		0.604895	1.13223
0.637843	0.434152		0.875536	0.309082		0.518425	0.463872		0.529144	0.594705		0.787131	0.448944		0.567155	0.506059
1.23301	0.971954		0.700603	1.28876		1.1586	0.834537		1.03462	0.845294		0.963956	1.02286		1.23149	1.02216
0.843883	0.901764		0.496193	0.559868		0.942494	1.09545		0.774761	0.824827		0.750554	1.21681		0.860022	1.05775
0.900374	0.797682		0.900028	0.8095		1.00487	0.740788		1.17144	0.901275		1.07199	0.901467		1.06127	0.812944
1.00284	0.565724		0.399362	0.534789		0.835247	1.43674		0.841043	0.60981		1.07299	0.700171		0.915124	1.17874
1.1357	0.365453		0.539608	0.240031		1.44421	0.394772		0.830027	0.265974		0.799317	0.38227		1.18001	0.416361
1.26031	0.696102		2.36689	0.627204		1.33468	0.630544		0.952187	0.599419		1.07718	0.699676		1.28277	0.684263
1.09341	0.91078		1.60627	1.05308		1.01372	0.961343		1.30241	1.17466		1.16032	0.762816		1.16237	1.0294
1.23276	0.975548		1.52949	2.32106		1.10788	1.22731		2.0786	1.5615		1.14739	0.853698		1.13489	1.01338
																qPCR error

### Sheet: Table 4
PN10 gene expression (fold change relative to Hprt endogenous control and normalised to Control group)
Bax			Bak			Bcl2			Bcl2l1			Bcl2l11			Puma/Bb3
Control	EtOH		Control	EtOH		Control	EtOH		Control	EtOH		Control	EtOH		Control	EtOH
0.973425	0.885897		0.932438	0.972743		1.46596	0.727526		0.98354	1.04008		1.38581	0.91088		0.886409	0.819075
0.357799	1.23897		0.737766	1.16411		0.460046	1.11431		0.587449	1.26605		0.624797	1.16332		0.826249	1.21669
1.18178	1.15104		0.922126	1.36002		0.888934	1.36536		0.864343	1.53004		0.938658	1.77313		0.880461	1.48948
1.27925	0.394998		1.20947	1.2517		1.08177	0.533523		1.39357	0.991114		1.00325	1.52374		1.23829	1.18557
1.09262	0.824888		0.853849	0.669351		1.07227	1.01393		0.95988	0.861829		0.78754	0.691312		1.22797	0.873479
1.13238	0.182871		0.913414	0.485174		0.877209	0.374964		1.02864	0.406851		1.05535	0.552568		1.07811	0.377719
0.924162	1.11562		0.86165	1.2289		0.909488	1.02996		0.881707	1.22255		0.658192	1.34186		0.920263	0.88464
0.961536	1.02137		0.9299	1.48561		0.93587	1.26783		0.909144	1.60888		0.862333	1.58028		0.727593	1.20942
0.87842	0.769174		0.579169	0.567832		1.28983	0.787799		0.673593	0.607713		0.704259	0.542724		0.68238	1.0811
1.21862	0.968273		2.06022	1.02862		1.01862	0.982953		1.71814	1.10244		1.97982	1.07896		1.53228	0.66831
	0.938028			0.991855			1.30326			1.02775			0.967727			0.440286
	0.923142			1.04855			1.31288			1.19928			1.63783			1.12813
Inha			AMH			Stk11			Cxcl12			Cxcr4			Pten
Control	EtOH		Control	EtOH		Control	EtOH		Control	EtOH		Control	EtOH		Control	EtOH
0.960933	0.899457		0.819815	0.571674		1.40685	0.832325		1.28009	0.50789		1.18644	0.588724		1.20058	0.886343
0.531896	1.40944		0.217464	0.976074		0.611882	1.07205		0.716079	0.894196		0.594342	1.10347		0.744522	0.939572
1.06782	1.70628		0.628762	1.17496		0.942717	1.48225		1.33763	2.09663		1.07245	1.21215		1.16847	1.86161
1.07361	1.22244		1.3314	0.544662		1.04361	1.15491		0.715476	1.68585		0.92786	0.874163		0.974324	1.4141
1.02105	0.665278		0.919141	0.506324		0.820717	0.706257		0.561051	0.795538		0.900632	1.94213		0.864247	0.768556
1.2698	0.474589		0.851738	0.3035		1.01954	0.490443		0.893303	0.746502		0.591977	0.663397		0.936363	0.771143
0.749002	1.63293		0.766776	0.512139		0.742738	1.46307		0.737483	1.06845		0.84098	1.13644		0.727037	1.14149
0.71952	1.68781		0.931646	0.753299		0.793186	1.5704		0.98772	2.26135		0.795205	0.930707		0.797397	1.84059
0.573902	0.520218		0.658027	0.791629		0.801436	0.616228		0.842858	1.05784		1.77088	1.03788		0.855397	0.749789
2.03247	1.21854		2.87523	1.16509		1.81732	0.991156		1.92832	0.645212		1.31923	1.14003		1.73167	0.877753
	0.980166			1.09825			0.900142			1.34658			1.08531			1.05111
	1.11403			1.07544			1.26662			1.94559			0.737466			1.23373
